# SAVANA: reliable analysis of somatic structural variants and copy number aberrations in clinical samples using long-read sequencing

**DOI:** 10.1101/2024.07.25.604944

**Authors:** Hillary Elrick, Carolin M. Sauer, Jose Espejo Valle-Inclan, Katherine Trevers, Melanie Tanguy, Sonia Zumalave, Solange De Noon, Francesc Muyas, Rita Cascão, Angela Afonso, Fernanda Amary, Roberto Tirabosco, Adam Giess, Timothy Freeman, Alona Sosinsky, Katherine Piculell, David T. Miller, Claudia C. Faria, Greg Elgar, Adrienne M. Flanagan, Isidro Cortes-Ciriano

## Abstract

Accurate detection of somatic structural variants (SVs) and copy number aberrations (SCNAs) is critical to inform the diagnosis and treatment of human cancers. Here, we describe SAVANA, a computationally efficient algorithm designed for the joint analysis of somatic SVs, SCNAs, tumour purity and ploidy using long-read sequencing data. SAVANA relies on machine learning to distinguish true somatic SVs from artefacts and provide prediction errors for individual SVs. Using high-depth Illumina and nanopore whole-genome sequencing data for 99 human tumours and matched normal samples, we establish best practices for benchmarking SV detection algorithms across the entire genome in an unbiased and data-driven manner using simulated and sequencing replicates of tumour and matched normal samples. SAVANA shows significantly higher sensitivity, and 9- and 59-times higher specificity than the second and third-best performing algorithms, yielding orders of magnitude fewer false positives in comparison to existing long-read sequencing tools across various clonality levels, genomic regions, SV types and SV sizes. In addition, SAVANA harnesses long-range phasing information to detect somatic SVs and SCNAs at single-haplotype resolution. SVs reported by SAVANA are highly consistent with those detected using short-read sequencing, including complex events causing oncogene amplification and tumour suppressor gene inactivation. In summary, SAVANA enables the application of long-read sequencing to detect SVs and SCNAs reliably in clinical samples.
