## Supplementary Table 2 for "SAVANA: reliable analysis of somatic structural variants and copy number aberrations in clinical samples using long-read sequencing"

### Sheet: Sorted Feature Importances
Supplementary Table 2. Description of the features used to encode breakpoints and their predictive power inferred using Random Froest classification through feature importance analysis.
Feature_Name	Description	Importance
CLUSTERED_READS_NORMAL	Total number of normal reads clustered at this location supporting any SV type	0.122885
SVLEN	Length of the SV (always >= 0). Set to 0 if start and end coordinates are on different chromosomes	0.122759
TUMOUR_READ_SUPPORT	Number of variant-supporting tumour reads	0.107763
TUMOUR_ALN_SUPPORT	Number of variant-supporting tumour alignments	0.089939
TUMOUR_ALT_HP_NA_COUNT	Number of SV-supporting tumour reads that did not have a haplotype assigned	0.056676
CIGAR	Binary value for whether gaps in the CIGAR string were used as supporting evidence for a breakpoint	0.038468
NORMAL_READ_SUPPORT	Number of variant-supporting normal reads	0.031431
TUMOUR_AF_0	Tumour allele-fraction: ratio of tumour-supporting reads to tumour depth (DP). 0 for self, 1 for mate	0.031187
SUPPLEMENTARY	Binary value for whether supplementary alignments were used as supporting evidence for a breakpoint	0.030266
TUMOUR_AF_1	Tumour allele-fraction: ratio of tumour-supporting reads to tumour depth (DP). 0 for self, 1 for mate	0.029999
NORMAL_ALN_SUPPORT	Number of variant-supporting normal alignments	0.028221
END_STD_MEAN_RATIO	Ratio of the standard deviation of the supporting breakpoints' start locations and the mean event size at the end cluster	0.027016
NORMAL_AF_1	Normal allele-fraction: ratio of normal-supporting reads to normal depth (DP). 0 for self, 1 for mate	0.025863
ORIGIN_STD_MEAN_RATIO	Ratio of the standard deviation of the supporting breakpoints' start locations and the mean event size at the originating cluster	0.025623
NORMAL_AF_0	Tumour allele-fraction: ratio of tumour-supporting reads to tumour depth (DP). 0 for self, 1 for mate	0.021547
ORIGIN_EVENT_SIZE_STD_DEV	Standard deviation of the supporting breakpoints' lengths at the originating cluster	0.013863
ORIGIN_STARTS_STD_DEV	Standard deviation of the supporting breakpoints' starts at the originating cluster	0.013789
CLUSTERED_READS_TUMOUR	Total number of tumour reads clustered at this location supporting any SV type	0.013403
END_EVENT_SIZE_STD_DEV	Standard deviation of the supporting breakpoints' lengths at the end cluster	0.012182
ORIGIN_MAPQ_MEAN	Mean mapping quality (MAPQ) of the supporting reads at the originating cluster	0.011108
END_MAPQ_MEAN	Mean mapping quality (MAPQ) of the supporting reads at the end cluster	0.010462
END_STARTS_STD_DEV	Standard deviation of the supporting breakpoints' starts at the end cluster	0.010349
NORMAL_ALT_HP_NA_COUNT	Number of SV-supporting normal reads that did not have a haplotype assigned	0.009442
NORMAL_TOTAL_HP_NA_COUNT	Total number of normal reads at the breakend location that did not have a haplotype assigned	0.008278
NORMAL_DP_AT_1	Total depth/coverage (number of reads) in tumour in the bin at the breakend location. 0 for self, 1 for mate	0.007255
TUMOUR_DP_AT_0	Total depth/coverage (number of reads) in tumour in the bin at the breakend location. 0 for self, 1 for mate	0.006313
NORMAL_DP_AT_0	Total depth/coverage (number of reads) in tumour in the bin at the breakend location. 0 for self, 1 for mate	0.006275
TUMOUR_DP_AFTER_1	Total depth/coverage (number of reads) in tumour in the bin after the breakend location. 0 for self, 1 for mate	0.005858
TUMOUR_DP_AT_1	Total depth/coverage (number of reads) in tumour in the bin at the breakend location. 0 for self, 1 for mate	0.005856
TUMOUR_DP_AFTER_0	Total depth/coverage (number of reads) in tumour in the bin after the breakend location. 0 for self, 1 for mate	0.005633
NORMAL_DP_BEFORE_1	Total depth/coverage (number of reads) in tumour in the bin before the breakend location. 0 for self, 1 for mate	0.005631
TUMOUR_DP_BEFORE_0	Total depth/coverage (number of reads) in tumour in the bin before the breakend location. 0 for self, 1 for mate	0.005573
TUMOUR_DP_BEFORE_1	Total depth/coverage (number of reads) in tumour in the bin before the breakend location. 0 for self, 1 for mate	0.005467
NORMAL_DP_BEFORE_0	Total depth/coverage (number of reads) in tumour in the bin before the breakend location. 0 for self, 1 for mate	0.005148
TUMOUR_TOTAL_HP_NA_COUNT	Total number of tumour reads at the breakend location that did not have a haplotype assigned	0.004843
NORMAL_DP_AFTER_1	Total depth/coverage (number of reads) in tumour in the bin after the breakend location. 0 for self, 1 for mate	0.004787
TUMOUR_TOTAL_HP_1_COUNT	Total number of tumour reads at the breakend location that had a haplotype of 1	0.00452
NORMAL_DP_AFTER_0	Total depth/coverage (number of reads) in normal in the bin after the breakend location. 0 for self, 1 for mate	0.004246
TUMOUR_TOTAL_HP_2_COUNT	Total number of tumour reads at the breakend location that had a haplotype of 2	0.004181
TUMOUR_ALT_HP_1_COUNT	Number of SV-supporting tumour reads with a haplotype of 1	0.004085
-+	Breakend notation (see Breakend Notation Tab)	0.003529
++	Breakend notation (see Breakend Notation Tab)	0.003388
TUMOUR_ALT_HP_2_COUNT	Number of SV-supporting tumour reads with a haplotype of 2	0.003332
--	Breakend notation (see Breakend Notation Tab)	0.0029
NORMAL_TOTAL_HP_2_COUNT	Total number of normal reads at the breakend location that had a haplotype of 2	0.002638
NORMAL_TOTAL_HP_1_COUNT	Total number of normal reads at the breakend location that had a haplotype of 1	0.002533
+-	Breakend notation (see Breakend Notation Tab)	0.002524
NORMAL_ALT_HP_1_COUNT	Number of SV-supporting normal reads with a haplotype of 1	0.000521
NORMAL_ALT_HP_2_COUNT	Number of SV-supporting normal reads with a haplotype of 2	0.000429
SOFTCLIP	Binary value for whether softclipped bases without a corresponding alignment were used as supporting evidence for a breakpoint	1.6e-05
+	Breakend notation (see Breakend Notation Tab)	0
-	Breakend notation (see Breakend Notation Tab)	0

### Sheet: Breakend Notation
Nomenclature	Deletion-like	Duplication-like	Head-to-head Inversion	Tail-to-tail Inversion	Single-breakend	Single-breakend
BP_NOTATION	"+-"	"-+"	"++"	"--"	"+"	"-"
Brackets (VCF)	N[chr:pos[ / ]chr:pos]N	]chr:pos]N / N[chr:pos[	N]chr:pos] / N]chr:pos]	[chr:pos[N / [chr:pos[N	.N	.N
5' to 3'	3to5	5to3	3to3	5to5	3to	5to
